# Multiple molecular links between the circadian clock and memory centers in honey bees

**DOI:** 10.1101/2024.03.31.587450

**Authors:** Tiyasa Roy, Rikesh Jain, Axel Brockmann

## Abstract

Time and memory are intimately linked: the capability to learn and recall varies over the day and humans and many animals can associate important events with the time of day. However, how the circadian clock and memory centers are connected is not well understood. We time-trained honey bee foragers and used RNA-sequencing and RNAscope imaging to analyze gene expression changes in focal populations of mushroom body neurons. Thus, we identified three candidate functional modules of time-memory: synchronized peak-level expression of memory-related genes during training time, anticipatory activation of transcription in *pdfr*-expressing neurons, and *cry2* and *per* co-expressing neurons that might represent local clocks. The complex interactions between the clock and memory centers, which appear to be more similar to mammals than other insects, might have been facilitated to optimize social foraging in honey bees.
