## Supplementary data S2 for "Multiple molecular links between the circadian clock and memory centers in honey bees"

NS library genes
Receptors of neurotransmitters
Sl. No.	Gene ID	Gene name	Detected?	DEG?	Metacycle (BH.Q. < 0.3 * or BH.Q. < 0.05 **)
				No. =5
1	411220	glutamate receptor 1	yes	no
		transcript variant X1
2	102653640	glutamate receptor 1	yes	no
		transcript variant X3
3	100576135	glutamate receptor 1-like	no	no
		transcript variant X2
4	100577496	glutamate receptor 3	yes	no
		transcript variant X1
5	410788	glutamate receptor ionotropic kainate 2	yes	no
6	408645	glutamate receptor ionotropic kainate 2 transcript variant X1	yes	yes	*
7	102653800	glutamate receptor ionotropic kainate 2 transcript variant X2	yes	no
8	411050	glutamate receptor ionotropic kainate 2 transcript variant X4	yes	no
9	412993	glutamate receptor ionotropic kainate 2 transcript variant X6	yes	yes
10	551704	glutamate receptor ionotropic, delta-2	yes	no
		transcript variant X2
11	100576097	glutamate receptor U1	no
12	726424	metabotropic glutamate receptor,	no
		transcript variant X2
13	406151	metabotropic glutamate receptor 1 (mGlutR1)	yes	yes
14	411760	metabotropic glutamate receptor 7,	yes	no
		transcript variant X3
15	406150	metabotropic glutamate receptor B (Glurb)	yes	no
16	408965	glutamate receptor-interacting protein 1	yes	no
17	406079	NMDA receptor 1(Nmdar1)	yes	no
18	412818	NMDA receptor 2	yes	no
		transcript variant X2
19	726214	nAChRa1	yes	yes
20	406153	nAChRa2	yes	no
21	725996	nAChRa3	yes	yes
22	724143	nAChRa4	yes	no
23	408525	neuronal acetylcholine receptor subunit alpha-10	yes	no
24	551010	nAChRa6	yes	no
25	406148	nAChRa7	yes	no
26	406082	nAChRa8	yes	no
27	411303	nAChRa9	yes	no
28	410478	nicotinic acetylcholine receptor beta1 subunit (nAChRb1)	yes	no	*
29	726079	nicotinic acetylcholine receptor beta2 subunit (nAChRb2)	yes	no
30	412299	muscarinic acetylcholine receptor DM1	yes	no
31	412011	muscarinic acetylcholine receptor gar-2	yes	no
32	113218647	gamma-aminobutyric acid type B receptor subunit 1	yes	no
33	410979	gamma-aminobutyric acid type B receptor subunit 2	yes	no
		transcript variant X1
34	410140	gamma-aminobutyric acid type B receptor subunit 2	yes	no
		transcript variant X3
35	406124	gamma-aminobutyric acid receptor subunit beta	yes	no
		transcript variant X9
36	725184	gamma-aminobutyric acid receptor-associated protein	yes	no
Receptors of Neuropeptides
Sl. No.	Gene ID	Gene name	Detected?	DEG?	Metacycle (BH.Q. < 0.3 * or BH.Q. < 0.05 **)
				No. =4
1	412439	PDFR	yes	no
2	411611	Tachykinin-like peptides receptor 99D	yes	no
3	413582	Allatostatin A receptor	yes	no
4	412883	Allatostatin C receptor	yes	yes
		transcript variant X2
5	724602	FMRFamide receptor	yes	no	*
6	551388	Akhr	yes	no
		Adipokinetic hormone receptor
7	409042	Corazonin receptor (Crzr)	yes	no
8	725827	InR-2 insulin-like receptor-like	yes	no
9	411297	InR insulin-like peptide receptor transcript variant X1	yes	no
10	408438	insulin receptor substrate 1-B,	yes	no
		transcript variant X3
11	550659	adiponectin receptor protein	yes	no
		transcript variant X1
12	725920	vitellogenin receptor	yes	no
13	726393	capa receptor-like GPCR	no	no
14	411672	neuropeptides capa receptor-like protein	yes	no
15	413211	SIFR SIFamide receptor	yes	yes
16	413829	diuretic hormone receptor	yes	no
		transcript variant X3
17	724495	ecdysis triggering hormone receptor transcript variant X6	yes	no
18	107964335	Melatonin receptor type 1B-B-like	no
19	724225	sex peptide receptor-like	yes	no
20	727324	prolactin-releasing peptide receptor	yes	no
21	413550	neuropeptide CCHamide-2 receptor	no
22	410654	cholecystokinin receptor-like	no
23	726935	cardioacceleratory peptide receptor	yes	no
		transcript variant X2
24	726069	peptide receptor 1	yes	no
		transcript variant X2
25	100577030	QRFP-like peptide receptor	yes	yes	**
		transcript variant X2
26	411614	RYamide receptor	yes	no
		transcript variant X1
27	412570	RYamide receptor	no
		transcript variant X2
28	100578739	RYamide receptor	yes	no
		transcript variant X6
29	100577758	G-protein coupled receptor moody	no
30	409159	G-protein coupled receptor moody	yes	yes
		transcript variant X1
31	102655521	G-protein coupled receptor 54	no
Receptors of Biogenic Amines
Sl. No.	Gene ID	Gene name	Detected or not in sKC dataset	DEG or not?	Metacycle (BH.Q. < 0.3 * or BH.Q. < 0.05 **)*)
				No. =4
1	406068	OA1	yes	no
2	413698	Octbeta1	yes	no
3	412896	Octbeta2	yes	yes	*
		transcript variant X9
4	412994	Octbeta3	yes	no
		transcript variant X4
5	406110	Tyr1 (TyrR)	yes	yes
6	410755	Tar2	yes	yes
		tyramine receptor-like
7	406111	Dop1	yes	yes
8	406070	Dop2	yes	no
9	408995	Dop3	yes	no
10	410435	5-HT1	yes	no
11	411323	5-HT2alpha	yes	no
12	726702	5-HT7	yes	no
Second messenger cascade genes
Sl. No.	Gene ID	Gene name	Detected?	DEG?	Metacycle (BH.Q. < 0.3 * or BH.Q. < 0.05 **)
				No. =8
1	551691	CaMKII	yes	no
2	406106	PKC	yes	no
3	406096	IP3P	yes	no
4	409943	IP3K	yes	yes
5	408680	Ryr	yes	no
		ryanodine receptor
		transcript variant X7
6	410216	Reticulocalbin	yes	yes	**
7	408804	PLCe	yes	no
8	408764	Cac	yes	yes
9	409791	PKA	yes	yes
		(PKA-C1)
10	406092	For (PKG)	yes	no
11	409401	CREB	yes	yes	*
12	726332	CBP	yes	no
13	409523	ERK	yes	no
14	411820	MPK3	yes	yes
15	409286	JNK	yes	yes	**
16	408363	Ac3	yes	no
17	726262	Ac8	yes	no
18	100576247	Fz2	yes	no
19	409050	dsh	yes	yes
20	725119	PLD	yes	no
21	408879	sGC-alpha1	yes	no
22	550673	Ras	yes	no
23	413448	Raf	yes	no
24	411349	Sphingosine Kinase	yes	no
25	726784	Sphingosine phosphatase	yes	no
26	410732	PDK1	yes	no
27		Sphingomyelinase
28		Ceramidase
29		Phosphoprotein phosphatase-1
30		Calcineurin
31		Phosphodiesterase (PDE)
Transcription factors
Sl. No.	Gene ID	Gene name	Detected?	DEG?	Metacycle (BH.Q. < 0.3 * or BH.Q. < 0.05 **)
				No. =10
1	726289	AP-1	yes	yes
2	726302	Egr1	yes	yes	*
3	551232	HR38	yes	yes	*
4	409022	fruitless	yes	no
5	406073	prospero	yes	yes
6	410222	jim	yes	yes
7	408586	Hr46	yes	no
8	406086	dorsal	yes	no
9	410226	crc	yes	no
10	552247	NF-kappa-B p100 subunit (Rel)	yes	no
11	724322	serum response factor homolog (bs)	yes	no
12	552367	dys	yes	no
13	410347	protein big brother	yes	yes
14	409887	Dp-1	yes	yes
15	725551	DSP1	yes	no
16	413318	MTA1-like	yes	no
17	552213	Ssb-c31a	yes	no
18	408853	Xbp1	yes	no
19	552255	Br-c	yes	no
20	411553	protein bunched	yes	no
21	411009	dachshund homol 2	yes	no
22	408763	homeobox protein extradenticle	yes	no
23	726450	FTZ-F1 (futzi tarazu)	yes	yes	*
24	725290	gem	yes	no
25	724169	kayak	yes	no
26	550875	mbf1	yes	no
27	726671	Tcf, pan	yes	no
28	412916	ETS-like protein pointed	yes	no
29	100578252	Ets97D-like	yes	no
30	408891	methyl-CpG-binding domain protein 2	yes	no
31	724238	paired box protein Pax-6	yes	no
32	552619	homeobox protein onecut	yes	no
33	100577122	cellular tumor antigen p53	yes	yes	*
34	727350	ceramide synthase 6	yes	no
35	551250	Mtp	yes	no
36	408455	Rotund	yes	yes
37	409733	Myb	yes	no
38	724728	NF-kappa-B essential modulator	yes	no
39	552090	Trl	yes	no
40	408423	FoxP	yes	no
41	724519	vacuolar protein sorting-associated protein 72 homolog	yes	no
42	726204	cwo	yes	no
Synaptic genes
Sl. No.	Gene ID	Gene name	Detected?	DEG?	Metacycle (BH.Q. < 0.3 * or BH.Q. < 0.05 **)
				No. = 4
1	409127	tyrosine-protein kinase Abl	yes	no
2	409851	amphiphysin	yes	no
3		adaptor related protein complex 2 subunit alpha 2 (AP2)
4		amyloid beta precursor protein binding family A member 1 (APBA)
5		ATPase plasma membrane Ca2+ transporting 2(ATP2B2)
6		ATPase H+ transporting V0 subunit a1 (ATP6V0)
7		calcium voltage-gated channel subunit alpha1 C (CACNA)
8	410009	neural-cadherin	no	no
9	726003	Rab escort protein (Rep)	yes	no	*
10		citron rho-interacting serine/threonine kinase
11	411595	clathrin light chain	yes	no
12	550716	clathrin heavy chain	yes	no
13		CXXC repeat containing interactor of PDZ3 domain
14	409671	beta-catenin-like protein 1	yes	no
15	552082	vinculin	yes	no
16	552850	catenin alpha	yes	no
17		cortactin
18		discs large MAGUK scaffold protein 1
19	409193	microtubule-associated serine/threonine-protein kinase 3	yes	no
20	412118	dnaJ homolog subfamily C member 16	yes	no
21	410294	dnaJ homolog subfamily C member 8	yes	no
22	551875	dnaJ homolog subfamily C member 28	yes	no	*
23	410923	dynamin	yes	no
24	411472	dynamin-1-like protein	yes	no
25	108003625	dynamin-binding protein	no
26	100577393	Egfr	yes	no
27	408489	EphR	yes	no
28	413680	epsin-2	yes	no
29	551790	arf-GAP with dual PH domain-containing protein 1	yes	no
30	409230	arf-GAP with coiled-coil, ANK repeat and PH domain-containing protein 2	yes	no
31	724383	arf-GAP domain and FG repeat-containing protein 1	yes	no
32	413683	arfGAP with SH3 domain, ANK repeat and PH domain-containing protein	yes	no
33		trafficking regulator and scaffold protein tamalin
34	413278	homer protein homolog 2	yes	no
35		IP3R
36		lin-7 homolog B, crumbs cell polarity complex component
37		lin-7 homolog A, crumbs cell polarity complex component
38	410083	Magi	yes	no
39	552830	alpha-soluble NSF attachment protein (Snap)	yes	no
40	503861	nitric oxide synthase (NOS)	yes	no
41	725680	vesicle-fusing ATPase 1	yes	no
42	409748	protein kinase C and casein kinase substrate in neurons protein 1 (Synd)	yes	no
43		PFN4 profilin family member 4
44	410785	plexin-A4	yes	no
45	412274	plexin-B	yes	no
46		protein tyrosine phosphatase receptor type F
47	551603	ras-related protein Rab-11A (Rab11)	yes	no
48	408971	ras-related protein Rab-3	yes	no
49	411637	rab3 GTPase-activating protein catalytic subunit (Rab3gap1)	yes	no
50		RAB3IP
51	412728	rab5 GDP/GTP exchange factor	yes	yes
52	724873	ras-related protein Rab-7a	yes	no
53		RABAC1 Rab acceptor 1
54		Rab geranylgeranyltransferase subunit beta
55	410001	regulating synaptic membrane exocytosis protein 2	yes	no
56		scribble planar cell polarity protein
57	410589	semaphorin-5A	yes	no
58	410686	semaphorin-1A	yes	no
59	408896	semaphorin-2A	yes	no
60	726461	protein shank	yes	no
61	411114	SNAP 25	yes	yes	*
62	725747	SNAPIN protein homolog	yes	no
63	408780	signal-induced proliferation-associated 1-like protein 2	yes	no
64	412816	syntaxin-7	yes	no
65	551222	syntaxin-12(Syx13)	yes	no
66	410279	syntaxin 1A	yes	yes
67	551467	syntaxin-18	yes	yes
68	725897	syntaxin-16	yes	no
69	552117	syntaxin-5	yes	no
70	410719	syntaxin-17	yes	no
71	408267	syntaxin-binding protein 5 (STXBP5)	yes	no
72	409924	synaptic vesicle glycoprotein 2B	yes	no
73	724227	synaptic vesicle glycoprotein 2B	yes	no
74	410705	synaptic vesicle glycoprotein 2C	no
75	726871	synaptic vesicle glycoprotein 2B	yes	no
76	724429	synaptic vesicle glycoprotein 2C-like	yes	no
77	724344	probable Ras GTPase-activating protein	yes	no
78	552402	synaptogyrin	yes	no
79		SYNPR
80		SYP
81	409138	synaptotagmin 7	yes	no
82	408959	protein unc-13 homolog 4B (Baiap3)	yes	no
83	550961	vesicle-associated membrane protein 7 (Vamp7)	yes	no
84	409934	vesicle-associated membrane protein-associated protein B	yes	no
85	410752	vesicular�glutamate transporter�1�	yes	no
86	725462	vesicular�glutamate transporter�2.1	yes	no
87	412220	vesicular�glutamate transporter�2.2	no
88	410493	vacuolar protein sorting-associated protein 11 homolog	yes	no
89	413525	vacuolar protein sorting-associated protein 18 homolog	yes	no
90	551708	vacuolar protein sorting-associated protein 41 homolog	yes	no
91	409620	vacuolar protein sorting-associated protein 8 homolog	yes	no
92	551996	vesicle transport through interaction with t-SNAREs homolog 1B	yes	no
93	551363	vesicle transport through interaction with t-SNAREs homolog 1A	yes	no
Neurotransmitter enzymes
Sl. No.	Gene ID	Gene name	Detected?	DEG?	Metacycle (BH.Q. < 0.3 * or BH.Q. < 0.05 **)
				No. = 3
1	408934	choline O-acetyltransferase	yes	no
2	410270	acetylcholinesterase	yes	yes
3	408432	glutamate decarboxylase	yes	no
4	413372	glutamate synthase	yes	no
5	410066	glutamine synthetase (GlnS)	yes	yes	*
6	408930	tyrosine hydroxylase (TyHyd)	yes	no
7	410638	dopa decarboxylase (aromatic-L-amino-acid decarboxylase)�	yes	yes
8	410947	tyrosine decarboxylase	yes	no
9	751102	tyramine-�-hydroxylase (Tbh)	yes	no
10	411200	tryptophan hydroxylase	no
11	410948	aromatic L-amine acid decarboxylase	no
Neuropeptide genes
Sl. No.	Gene ID	Gene name	Detected?	DEG?	Metacycle (BH.Q. < 0.3 * or BH.Q. < 0.05 **)
				No. =2
1	406083	tachykinin	yes	no
2	726294	orcokinin	yes	no
3	724880	Allatostatin (Ast A (Apime-ASTA)	yes	no
4	726526	NPF	no
5	726057	Insulin-like peptide 2	yes	no
6	725616	Ast C (Apime-ASTC)	yes	yes
7	113218809	DH31 (diuretic hormone class 2)	yes	No
8	100576130	DH44 (diuretic hormone 44)	yes	no
9	724270	ITP (crustacean hyperglycemic hormone/ion transport peptide)	yes	no
10	726861	Myosuppressin (MS)	yes	yes	*
11	726377	Eclosion hormone	no	no
12	503862	Corazonin (crz)	yes	no
13	406140	Apidaecin	yes	no
14	100049551	Buriscon subunit alpha	yes	no
15	413045	Buriscon subunit beta	yes	no
16	678511	Neuroparsin (Qbp-1)	yes	no
Egr1 DS library genes
Egr1 downstream genes (Bioinformatically predicted by authors of Khamis et al., 2015) (All that could be tracked to NCBI gene ID)
Sl. No.	Gene ID	Gene name	Detected?	DEG?	Metacycle (BH.Q. < 0.3 * or BH.Q. < 0.05 **)
				No. = 39
1	410258	SelD-PB	yes	no
2	410013	Scp2-PA	yes	no
3	406101	(GB53372)Obp4, asp4	yes	no
4	410274	Spt6-PA	yes	yes	*
5	410331	Spt6-PA	yes	no
6	724916	GB50545	yes	no
7	552757	CG5009-PA	yes	no
8	726032	CG18437-PB (unc-80)	yes	no
9	551544	Pxd-PA	no
10	408724	Aly-PA	yes	no
11	724252	Dfd-PA	yes	no
12	406086	Dl-PA (dorsal)	yes	no
13	410954	Ect4-PI	no	no
14	410309	Eip75B-PB (AmE75; GB11364; Eip75B-like)	yes	no
15	409073	Ent3-PA	yes	no
16	408473	GB52757	yes	no
17	100578345	GB53407	yes	no
18	409587	Hsc70-3-PB	yes	yes	*
19	725923	Pkn-PG	yes	no
20	551123	Rbp6-PB	yes	yes	*
21	413394	Sec22-PB	yes	no
22	408897	Shroom-PD (nuclear receptor coactivator 6)	yes	no
23	409957	Syt4-PA	yes	no
24	726913�	Cyt-b5-PB	yes	no
25	408694	Fim-PD (plastin-2)	yes	no
26	727135	GB41719	yes	no	**
27	100578881	GB47484(histone H3.3-like type 1)	yes	no
28	726289	Jra-PB (transcription factor AP-1)	yes	yes
29	550656	U2af50-PB (splicing factor U2AF 50 kDa subunit)	yes	no
30	724675	Cdc37-PA	yes	no
31	408827	CAH1-PA	yes	yes	**
32	100577997	GB42539 (CAPA peptides)	No	no
33	100577896	GB46682 (heat shock factor 2-binding protein)	yes	no
34	413946	Mef2-PD (myocyte-specific enhancer factor 2)	yes	yes
35	408971	Rab3-PA	yes	no
36	725646	GB42985 (N-acetylneuraminate lyase)	yes	no	*
37	726978	GB50179 (homeodomain-only protein)	yes	no
38	725530	GB50738	yes	no
39	551143	Inos-PA (inositol-3-phosphate synthase 1-B)	yes	yes	**
40	409227	usp-PA (ultraspiracle)	yes	no
41	410562	CG11221-PA (serine/threonine-protein kinase meng-po)	yes	yes	**
42	726783	GB52465 (vitellogenin)	yes	no
43	100577202	GB55095	no	no
44	411711	IntS6-PA (integrator complex subunit 6)	yes	no
45	551232	Hr38-PB	yes	yes	*
46	408764	cac-PN (cacophony)	yes	yes
47	409715	CG31547-PB (bumetanide-sensitive sodium-(potassium)-chloride cotransporter)	yes	no
48	408609	CG32809-PG (coiled-coil domain-containing protein 93)	yes	no
49	551614	CG9850-PC (sol, calpain-D)	yes	no
50	551086	chinmo-PE (zinc finger protein chinmo)	yes	no
51	726204	cwo-PA	yes	no
52	410638	Ddc-PC	yes	yes
53	413040	DopEcR-PA	yes	yes	*
54	724914	dpn-PA (bHLH protein deadpan)	no	no
55	409845	elk-PA (potassium voltage-gated channel subfamily H member 8)	yes	no
56	551582	exu-PA (maternal protein exuperantia)	yes	no
57	410009	ft-PA (cadherin-related tumor suppressor)	no	no
58	100578376	GB40375 (uncharacterized LOC100578376)	no	no
59	100578828	GB40534 (uncharacterized LOC100578828)	yes	no
60	408970	GB41773 (flocculation protein FLO11)	yes	no
61	100578524	GB43969 (uncharacterized LOC100578524)	yes	no
62	727423	GB44503 (uncharacterized LOC727423)	yes	yes	**
63	409314	GB44988 (prohormone-2)	yes	yes	**
64	100578854	GB51011 (uncharacterized LOC100578854)	yes	yes
65	100576392	GB53500 (transcriptional regulator Myc-B)	yes	yes
66	724644	GB53860 (uncharacterized LOC724644)	yes	no
67	408660	GB55556 (uncharacterized LOC408660)	yes	no
68	725325	Gld-PA (glucose-6-phosphate 1-dehydrogenase)	yes	no
69	725127	HLH3B-PA (uncharacterized LOC725127)	yes	no
70	410925	Hr4-PC (hormone receptor 4)	yes	no
71	408928	Hsp83-PA (heat shock protein 90, Hsp83, Hsp90)	yes	yes
72	724422	lab-PA (homeobox protein Hox-B1a)	no	no
73	726338	mbo-PA (nuclear pore complex protein Nup88)	yes	no
74	552031	Mi-2-PB (chromodomain-helicase-DNA-binding protein Mi-2 homolog)	yes	no
75	550645	Mnt-PI (max-binding protein MNT)	yes	no
76	725918	mRpL53-PA (39S ribosomal protein L53, mitochondrial)	yes	no
77	410380	Nep2-PB (neprilysin-2)	yes	no
78	727399	numb-PA 9 protein numb)	yes	no
79	725294	Ptp99A-PF (tyrosine-protein phosphatase 99A)	yes	yes	*
80	724366	Rap2l-PA (ras-related protein Rap-2a)	yes	no
81	413736	SIK2-PA (serine/threonine-protein kinase SIK2)	yes	yes
82	413464	Src64B-PE (tyrosine-protein kinase Src64B)	yes	yes	*
83	100578561	sr-PA (early growth response protein 1)	no	no
84	410739	Ten-m-PD (teneurin-m)	yes	yes
85	408853	Xbp1-PE (X-box-binding protein 1)	yes	no
86	409119	CoRest-PG (REST corepressor 3)	yes	no
87	406084	EcR-PB (ecdysone receptor)	yes	no
88	413018	emb-PA (exportin-1)	yes	no
89	410390	f-PF (protein suppressor of forked)	yes	yes	*
90	724924	GB40929 (protein FAM117B)	yes	no
91	724642	GB49376 (F-box/LRR-repeat protein 3)	yes	yes	**
92	406093	GB53576 (apisimin)	yes	no
93	551793	Gp150-PD (uncharacterized LOC551793)	yes	no
94	100576395	Kr-h1-PC (kruppel homolog 1)	yes	no	*
95	413132	lqfR-PD (uncharacterized LOC413132)	yes	no
96	408877	mam-PA (neurogenic protein mastermind)	yes	no
97	411820	Mkp3-PB (dual specificity protein phosphatase Mpk3)	yes	yes
98	724217	Nrx-1-PB (neurexin 1)	yes	no
99	727447	Nup153-PB (nuclear pore complex protein Nup153)	yes	no
100	410278	Picot-PB (putative inorganic phosphate cotransporter)	yes	no
101	412924	Rop-PA (protein ROP)	yes	yes	*
102	406114	Amyrel-PA (alpha-amylase)	yes	no
103	408981	Atf3-PA (activating transcription factor 3)	yes	yes
104	726935	CcapR-PC (cardioacceleratory peptide receptor, Crustacean cardioactive peptide receptor)	yes	no
105	410820	CG42265-PA (proton channel OtopLc)	yes	no
106	410819	CG42265-PA (proton channel OtopLc)	yes	no
107	410870	CG42265-PA (proton channel OtopLc)	yes	no
108	552636	CG6154-PC (dipeptidase 1)	yes	yes
109	724285	CG7708-PA (choline transporter-like protein 1)	yes	yes
110	100578718	dan-PA (protein distal antenna)	yes	no
111	408556	eIF5B-PB (eukaryotic translation initiation factor 5B)	yes	no
112	408310	GB45192 (caveolin-3)	yes	yes	*
113	552472	GB45362 (eukaryotic translation initiation factor 2-alpha kinase 1)	yes	no
114	552041	GB48020 (flocculation protein FLO11-like)	no	no
115	408807	GB50423 (uncharacterized LOC408807)	yes	no
116	406142	GB51223 (hymenoptaecin)	yes	no
117	411405	Gld-PA (uncharacterized LOC411405)	no	no
118	552304	GstS1-PA (glutathione S-transferase S1, GstS1)	yes	yes	*
119	413152	LIMK1-PC (LIM domain kinase 1)	yes	no
120	550677	mab-21-PA	yes	no
121	412906	mspo-PA (similar to M-spondin)	no	no
122	408777	nompC-PE (no mechanoreceptor potential C)	yes	no
123	410542	RASSF8-PA (ras association domain-containing protein 8)	yes	no
124	411114	Snap25-PA (synaptosomal-associated protein 25)	yes	yes	*
125	408867	Tps1-PA (alpha,alpha-trehalose-phosphate synthase [UDP-forming])	yes	yes	*
126	408770	tutl-PD (protein turtle)	yes	yes
127	410752	VGlut-PA (vesicular glutamate transporter 1)	yes	no
128	408292	yki-PG (transcriptional coactivator YAP1)	yes	no
129	410624	CG30263-PB (serine proteinase stubble)	yes	no
130	406143	Def-PA (defensin 1, def)	yes	no
131	413543	fw-PA (sushi, von Willebrand factor type A, EGF and pentraxin domain-containing protein 1)	yes	no
132	409798	GB40713 (FABP-like protein)	no	no
133	100579007	GB44479 (tetratricopeptide repeat protein 25)	no	no
134	726002	Hop-PA (tyrosine-protein kinase hopscotch)	yes	no
135	410732	Pdk1-PD (3-phosphoinositide-dependent protein kinase 1)	yes	no
136	409065	TBPH-PB (TAR DNA-binding protein 43)	yes	no
137	408680	Rya-r44F-PI (ryanodine receptor)	yes	no
138	410398	Imp-PL (insulin-like growth factor 2 mRNA-binding protein 1)	yes	yes
139	409332	Usp7-PB (ubiquitin carboxyl-terminal hydrolase 7, USP7)	yes	yes	**
140	408427	CG8486-PE (piezo-type mechanosensitive ion channel component)	yes	yes
141	408706	Hsc70Cb-PG (heat shock protein 70Cb ortholog)	yes	yes	**
142	406078	Tsf1-PA (transferrin 1, tsf1)	yes	no
143	409418	Hsc70-4-PE (heat shock protein cognate 4 , Hsc70-4)	yes	no
144	412471	put-PA (activin receptor type-2A)	yes	no
145	100867173	uncharacterized aarF domain-containing protein kinase	no	no
146	726302	sr-PA (Egr1)	yes	yes	*
147	408521	Mblk-1	yes	no
148	552255	Br-c	yes	no
149	408758	E74	yes	yes
