## Supplementary data S3 for "Multiple molecular links between the circadian clock and memory centers in honey bees"

GeneID	entrezID	Gene_Names
LOC552401	552401	protein cueball
LOC100577122	100577122	cellular tumor antigen p53
LOC726389	726389	glycerophosphodiester phosphodiesterase 1
LOC410475	410475	tRNA pseudouridine(38/39) synthase
LOC724162	724162	28S ribosomal protein S9
LOC552037	552037	POC1 centriolar protein homolog A
LOC551593	551593	sphingosine-1-phosphate lyase
LOC409087	409087	D-beta-hydroxybutyrate dehydrogenase
LOC411204	411204	WD repeat-containing protein 37
LOC100578513	100578513	KIF1-binding protein homolog
LOC552644	552644	lipoyl synthase
LOC412936	412936	uncharacterized LOC412936
LOC413531	413531	nitric oxide-associated protein 1
LOC408291	408291	3-ketoacyl-CoA thiolase
LOC410602	410602	E3 ISG15--protein ligase Herc6
LOC727087	727087	serine/arginine-rich splicing factor 7
LOC551890	551890	probable serine incorporator
Tmem98	552393	transmembrane protein 98
LOC102653979	102653979	uncharacterized LOC102653979
LOC409447	409447	DNA repair and recombination protein RAD54-like
LOC408568	408568	peptidyl-alpha-hydroxyglycine alpha-amidating lyase 1
LOC413900	413900	WD repeat-containing protein on Y chromosome
LOC409505	409505	cysteine-rich hydrophobic domain-containing protein 2
LOC409867	409867	FERM domain-containing protein 8
LOC408655	408655	acidic fibroblast growth factor intracellular-binding protein
LOC727022	727022	RNA polymerase II-associated protein 3
LOC102653824	102653824	uncharacterized LOC102653824
LOC551963	551963	protein spindle-F
LOC726364	726364	metaxin-2
LOC551552	551552	xaa-Pro dipeptidase
LOC100577711	100577711	uncharacterized LOC100577711
LOC102656439	102656439	adenosine deaminase 2
LOC552189	552189	sorting nexin-17
LOC409405	409405	baculoviral IAP repeat-containing protein 5
LOC100576706	100576706	peptidyl-prolyl cis-trans isomerase D
LOC102656504	102656504	ethanolamine kinase 1
LOC551216	551216	protein pelota
LOC100576401	100576401	uncharacterized LOC100576401
LOC726834	726834	mitochondrial inner membrane protease ATP23 homolog
LOC727088	727088	general transcription factor IIF subunit 1
LOC409145	409145	zinc transporter ZIP9
LOC411654	411654	probable tRNA N6-adenosine threonylcarbamoyltransferase
LOC100577841	100577841	carbonic anhydrase 7
LOC409166	409166	E3 ubiquitin-protein ligase TRIM23
LOC551376	551376	activating signal cointegrator 1 complex subunit 1
LOC726156	726156	pantothenate kinase 3
LOC100578697	100578697	THUMP domain-containing protein 1 homolog
LOC552660	552660	ubiquitin carboxyl-terminal hydrolase 46
LOC411618	411618	39S ribosomal protein L27
LOC551872	551872	porphobilinogen deaminase
LOC552669	552669	protein will die slowly
LOC724877	724877	integral membrane protein GPR155
LOC409134	409134	T-complex protein 1 subunit alpha
LOC100578892	100578892	stimulator of interferon genes protein
LOC100578507	100578507	maf-like protein Athe_1300
LOC412320	412320	solute carrier family 35 member F6
LOC551595	551595	WD repeat-containing protein CG11141
LOC414028	414028	sorting nexin-4
LOC726983	726983	geranylgeranyl transferase type-2 subunit alpha
LOC412234	412234	pyrroline-5-carboxylate reductase
LOC727023	727023	transcription initiation factor TFIID subunit 9
LOC412172	412172	SHC-transforming protein 1
LOC726308	726308	kxDL motif-containing protein CG10681
LOC552186	552186	cell division cycle protein 20 homolog
LOC551912	551912	c-Myc-binding protein
LOC552305	552305	E3 ubiquitin-protein ligase RNF14
LOC412536	412536	leukocyte elastase inhibitor
LOC551231	551231	phosphatidate cytidylyltransferase
LOC113219233	113219233	uncharacterized LOC113219233
LOC113218907	113218907	uncharacterized LOC113218907
LOC552155	552155	U6 snRNA-associated Sm-like protein LSm8
LOC410726	410726	putative E3 ubiquitin-protein ligase UBR7
LOC724816	724816	carboxypeptidase D
LOC412550	412550	E3 ubiquitin-protein ligase RNF34
LOC551452	551452	DNA-directed RNA polymerase II subunit GRINL1A
LOC100577982	100577982	RPII140-upstream gene protein
LOC551441	551441	transmembrane protein 165
LOC551207	551207	RNA polymerase II subunit A C-terminal domain phosphatase
LOC552139	552139	1-acyl-sn-glycerol-3-phosphate acyltransferase alpha
LOC724811	724811	kynurenine--oxoglutarate transaminase 3-like
LOC409532	409532	NAD-dependent protein deacetylase Sirt2
LOC409978	409978	proteasome subunit beta type-2
LOC412642	412642	UPF0428 protein CXorf56 homolog
LOC411482	411482	ribosome-recycling factor
LOC494509	494509	malvolio
LOC552681	552681	sec1 family domain-containing protein 2
LOC412407	412407	methenyltetrahydrofolate synthase domain-containing protein
LOC724408	724408	ras-related GTP-binding protein A
LOC102656893	102656893	solute carrier family 25 member 51
LOC726453	726453	ATP synthase subunit s
PDHB	408654	pyruvate dehydrogenase (lipoamide) beta
LOC409315	409315	PRKCA-binding protein
LOC113219416	113219416	DNA primase large subunit-like
LOC724822	724822	glucose-fructose oxidoreductase domain-containing protein 2
LOC414036	414036	ankyrin repeat domain-containing protein 39
LOC727354	727354	vacuolar protein sorting-associated protein VTA1 homolog
LOC412696	412696	TIP41-like protein
LOC552786	552786	charged multivesicular body protein 2a
LOC551204	551204	endonuclease III-like protein 1
LOC727415	727415	protein-associating with the carboxyl-terminal domain of ezrin
LOC412589	412589	BRISC and BRCA1-A complex member 2
LOC552806	552806	fidgetin-like protein 1
LOC113218590	113218590	low molecular weight phosphotyrosine protein phosphatase-like
LOC410740	410740	RING finger protein 121
LOC412375	412375	nudC domain-containing protein 3
LOC727009	727009	cytoplasmic tRNA 2-thiolation protein 2
LOC552656	552656	probable 39S ribosomal protein L45
LOC551451	551451	integrin-alpha FG-GAP repeat-containing protein 2-like
LOC413959	413959	multidrug resistance-associated protein 4
LOC100578260	100578260	WD repeat-containing protein 91
LOC413089	413089	protein spinster
LOC726569	726569	mitochondrial import inner membrane translocase subunit Tim21
LOC552736	552736	phosphoglycerate mutase 2
LOC412231	412231	trans-1
LOC410167	410167	sorbitol dehydrogenase
LOC551574	551574	polymerase delta-interacting protein 2
LOC102654166	102654166	trichohyalin
Tspan6	406108	tetraspanin 6
LOC552756	552756	cathepsin L1
LOC408808	408808	prosaposin
LOC412197	412197	protein lethal(2)essential for life
LOC102654975	102654975	zinc finger protein 628-like
LOC408572	408572	myophilin
LOC410347	410347	protein big brother
LOC726411	726411	immunoglobulin domain-containing protein oig-4
LOC409502	409502	uncharacterized LOC409502
LOC409640	409640	proton-coupled amino acid transporter-like protein CG1139
LOC100577283	100577283	uncharacterized LOC100577283
LOC408926	408926	alpha-2-macroglobulin-like protein 1
LOC100578006	100578006	inorganic pyrophosphatase
LOC552511	552511	GTP:AMP phosphotransferase AK3
LOC409511	409511	tetraspanin-1
LOC724120	724120	paired mesoderm homeobox protein 2B
LOC724350	724350	4-hydroxybenzoate polyprenyltransferase
LOC725426	725426	uncharacterized LOC725426
LOC410905	410905	sodium/potassium-transporting ATPase subunit beta-2
Gat-a	406071	GABA neurotransmitter transporter-1A
LOC409063	409063	cysteine sulfinic acid decarboxylase
LOC413043	413043	UDP-glucuronosyltransferase 1-3
LOC412858	412858	hemicentin-2
LOC724177	724177	uncharacterized LOC724177
LOC409949	409949	agrin
LOC724178	724178	uncharacterized LOC724178
LOC408706	408706	heat shock protein 70Cb ortholog
LOC409607	409607	ubiquitin-conjugating enzyme E2 Q2
LOC409314	409314	prohormone-2
LOC411288	411288	cAMP-specific 3'
LOC409286	409286	stress-activated protein kinase JNK
LOC107965237	107965237	flocculation protein FLO11
LOC408844	408844	dual specificity protein phosphatase 10
LOC727423	727423	uncharacterized LOC727423
LOC100578854	100578854	uncharacterized LOC100578854
LOC411227	411227	tyrosine-protein phosphatase non-receptor type 9
LOC102654696	102654696	uncharacterized LOC102654696
LOC411347	411347	peripheral plasma membrane protein CASK
LOC726153	726153	uncharacterized LOC726153
LOC411176	411176	neurotrimin
LOC408310	408310	caveolin-3
LOC724642	724642	F-box/LRR-repeat protein 3
LOC100578793	100578793	uncharacterized LOC100578793
LOC409235	409235	neurotrimin
LOC411969	411969	heterogeneous nuclear ribonucleoprotein M
LOC413791	413791	TBC1 domain family member 24
LOC413805	413805	H/ACA ribonucleoprotein complex subunit 4
LOC107964583	107964583	uncharacterized LOC107964583
LOC726302	726302	alpha-protein kinase 1
mGlutR1	406151	metabotropic glutamate receptor 1
LOC409701	409701	zwei Ig domain protein zig-8
LOC409093	409093	flocculation protein FLO11
LOC725131	725131	microtubule-associated protein futsch
LOC725247	725247	probable inactive tRNA-specific adenosine deaminase-like protein 3
LOC102654533	102654533	protein pangolin
LOC406073	406073	homeobox protein prospero
LOC409595	409595	uncharacterized LOC409595
LOC408447	408447	neurotactin
LOC411114	411114	synaptosomal-associated protein 25
LOC551232	551232	probable nuclear hormone receptor HR38
LOC551801	551801	host cell factor 1
LOC410871	410871	protein C12orf4 homolog
LOC411557	411557	terminal nucleotidyltransferase 5C
LOC551919	551919	leupaxin
LOC413040	413040	G-protein coupled receptor 52
LOC724141	724141	protein yippee-like 5
LOC409695	409695	uncharacterized LOC409695
LOC410100	410100	eukaryotic translation initiation factor 3 subunit B
LOC408577	408577	phosphatidylinositol 3-kinase regulatory subunit alpha
LOC413946	413946	myocyte-specific enhancer factor 2
LOC408740	408740	phosphatase and actin regulator 4
LOC412883	412883	Allatostatin C receptor
LOC411396	411396	neprilysin-4
LOC725894	725894	protein rhomboid
LOC725415	725415	BTB/POZ domain-containing protein KCTD16
LOC413464	413464	tyrosine-protein kinase Src64B
LOC409384	409384	heat shock protein 60A
LOC409818	409818	sodium/calcium exchanger 3
LOC100578925	100578925	protein Tob1
LOC410741	410741	proton-coupled amino acid transporter-like protein pathetic
LOC100577635	100577635	uncharacterized LOC100577635
LOC551737	551737	synapsin
LOC100576428	100576428	lateral signaling target protein 2 homolog
LOC410487	410487	uncharacterized LOC410487
LOC726672	726672	uncharacterized LOC726672
LOC551883	551883	voltage-dependent T-type calcium channel subunit alpha-1G
LOC408803	408803	tensin-1
LOC413736	413736	serine/threonine-protein kinase SIK2
LOC413399	413399	zinc finger SWIM domain-containing protein 8
LOC409023	409023	methylthioribose-1-phosphate isomerase
LOC408597	408597	U2 small nuclear ribonucleoprotein auxiliary factor 35 kDa subunit-related protein 2
LOC410825	410825	leucine-rich repeat and immunoglobulin-like domain-containing nogo receptor-interacting protein 3
LOC724737	724737	trichohyalin
LOC413474	413474	nuclear hormone receptor FTZ-F1 beta
LOC413126	413126	serine/threonine-protein kinase Tao
LOC409791	409791	cAMP-dependent protein kinase catalytic subunit
LOC725555	725555	eukaryotic peptide chain release factor subunit 1
nAChRa1	726214	nicotinic acetylcholine receptor alpha1 subunit
LOC413835	413835	RNA-binding protein 1
LOC100576392	100576392	transcriptional regulator Myc-B
LOC410573	410573	nephrin
LOC100859932	100859932	uncharacterized LOC100859932
LOC409963	409963	6-phosphofructo-2-kinase/fructose-2
LOC107965037	107965037	probable serine/threonine-protein kinase DDB_G0278845
LOC410320	410320	whirlin
LOC552485	552485	glycylpeptide N-tetradecanoyltransferase 1
LOC411903	411903	dyslexia-associated protein KIAA0319
LOC408831	408831	ribosome-releasing factor 2
LOC410956	410956	serine/threonine-protein kinase NLK
LOC551320	551320	schwannomin-interacting protein 1 homolog
LOC408770	408770	protein turtle
LOC408983	408983	protein transport protein Sec23A
LOC409876	409876	interferon regulatory factor 2-binding protein-like B
LOC102654959	102654959	myb-like protein Q
LOC411570	411570	TPPP family protein CG45057
LOC408298	408298	pumilio homolog 2
LOC410222	410222	zinc finger protein 853
LOC724535	724535	uncharacterized LOC724535
LOC413709	413709	F-box only protein 9
LOC102654860	102654860	uncharacterized LOC102654860
LOC413462	413462	cyclin-G-associated kinase
LOC409390	409390	cAMP-dependent protein kinase type II regulatory subunit
LOC102656429	102656429	Roc2 protein
LOC726158	726158	glutathione hydrolase 1 proenzyme
LOC409016	409016	uncharacterized LOC409016
LOC412080	412080	coronin-1C
LOC412876	412876	pyruvate carboxylase
Hsp90	408928	heat shock protein 90
LOC413005	413005	protein NDRG3
Adar	408529	adenosine deaminase acting on RNA
LOC408427	408427	piezo-type mechanosensitive ion channel component
LOC113218848	113218848	uncharacterized LOC113218848
LOC409050	409050	segment polarity protein dishevelled homolog DVL-3
LOC408685	408685	MAP7 domain-containing protein 1
LOC725575	725575	protein PELPK1
LOC410874	410874	lysine-specific demethylase lid
LOC408676	408676	CREB-regulated transcription coactivator 1
LOC408989	408989	putative glycerol kinase 5
LOC408877	408877	neurogenic protein mastermind
LOC100577636	100577636	zwei Ig domain protein zig-8
LOC410689	410689	ELAV-like protein 2
Ip3k	409943	inositol 1
LOC552488	552488	F-box only protein 28
LOC550824	550824	nucleosome assembly protein 1-like 1
LOC408987	408987	sortilin-related receptor
Mir6058	104794350	microRNA mir-6058
LOC725294	725294	tyrosine-protein phosphatase 99A
LOC100576139	100576139	uncharacterized LOC100576139
LOC724295	724295	protein phosphatase 1 regulatory subunit 3C-B
LOC411048	411048	sestrin homolog
LOC408295	408295	probable serine/threonine-protein kinase DDB_G0282963
LOC408435	408435	POU domain
LOC552421	552421	glycogenin-1
LOC551356	551356	nesprin-1
LOC411970	411970	G kinase-anchoring protein 1
LOC551258	551258	serine/threonine-protein phosphatase 2A 56 kDa regulatory subunit epsilon isoform
LOC409675	409675	polyubiquitin-A
LOC100577932	100577932	uncharacterized LOC100577932
LOC413874	413874	probable ATP-dependent RNA helicase DDX31
LOC100578321	100578321	host cell factor 2
LOC100576161	100576161	uncharacterized LOC100576161
LOC409430	409430	serine/threonine-protein phosphatase alpha-2 isoform
LOC551143	551143	inositol-3-phosphate synthase 1-B
LOC411011	411011	guanine nucleotide-binding protein G(s) subunit alpha
LOC409788	409788	SAFB-like transcription modulator
CSP1	725382	chemosensory protein 1
Or35	100577714	odorant receptor 35
nAChRa3	725996	nicotinic acetylcholine receptor alpha3 subunit
LOC413676	413676	patched domain-containing protein 3
LOC726456	726456	unconventional myosin-Va
LOC113218556	113218556	glutamic acid-rich protein-like
LOC100578236	100578236	RNA-binding protein Musashi homolog 2
LOC552129	552129	uncharacterized LOC552129
LOC113219162	113219162	uncharacterized LOC113219162
LOC411905	411905	protein O-GlcNAcase
LOC411458	411458	histone-arginine methyltransferase CARMER
LOC102656934	102656934	stress-induced-phosphoprotein 1
LOC100577180	100577180	uncharacterized LOC100577180
LOC410604	410604	protein phosphatase PP2A 55 kDa regulatory subunit
LOC100577976	100577976	GSK3-beta interaction protein
LOC408911	408911	ubiquitin carboxyl-terminal hydrolase 47
LOC410632	410632	G protein-coupled receptor kinase 2
TyrR	406110	tyramine receptor
LOC552651	552651	stress response protein NST1
LOC724929	724929	serine/threonine-protein kinase tricorner
LOC409854	409854	nuclease-sensitive element-binding protein 1
LOC100578360	100578360	dnaJ homolog subfamily C member 21
LOC412853	412853	brain tumor protein
LOC726280	726280	histone acetyltransferase p300-like
LOC724292	724292	disks large 1 tumor suppressor protein
LOC409043	409043	high-affinity choline transporter 1
Kr	411166	krueppel
LOC552490	552490	uncharacterized LOC552490
LOC724420	724420	transcription factor stalky
LOC107964765	107964765	uncharacterized LOC107964765
Syx1A	410279	syntaxin 1A
LOC724948	724948	protein KRI1 homolog
LOC113219412	113219412	fibroblast growth factor 17-like
LOC408664	408664	homeodomain-interacting protein kinase 2
LOC726924	726924	synapse-associated protein 1
LOC102654649	102654649	uncharacterized LOC102654649
LOC409353	409353	WD repeat-containing protein 43
Cac	408764	cacophony
LOC726657	726657	transcription cofactor vestigial-like protein 4
LOC410838	410838	ubiquitin-conjugating enzyme E2 R2
LOC410595	410595	protein RMD5 homolog A
LOC102656134	102656134	transcriptional adapter 2B
GluCl	408450	glutamate-gated chloride channel
LOC725618	725618	myb-binding protein 1A
LOC409207	409207	synaptic vesicle membrane protein VAT-1 homolog-like
LOC410924	410924	serine/threonine-protein phosphatase 6 catalytic subunit
LOC413171	413171	myosin-I heavy chain
CSP2	408658	chemosensory protein 2
LOC100578356	100578356	apoptotic protease-activating factor 1-like
LOC410274	410274	transcription elongation factor SPT6-like
LOC410353	410353	CUGBP Elav-like family member 4
LOC726331	726331	alpha-2A adrenergic receptor
LOC550857	550857	protein enhancer of sevenless 2B
LOC724936	724936	uncharacterized LOC724936
Dop1	406111	dopamine receptor
LOC410165	410165	RNA-binding protein Nova-1
LOC412046	412046	trithorax group protein osa
LOC113218611	113218611	uncharacterized LOC113218611
LOC410044	410044	rho GTPase-activating protein 20
LOC410571	410571	DNA topoisomerase 3-alpha
LOC724368	724368	dnaJ homolog subfamily A member 1
LOC411917	411917	NAD-dependent protein deacetylase sirtuin-1
E74	408758	ecdysteroid-regulated gene E74
LOC409142	409142	sodium- and chloride-dependent transporter XTRP3
nanos	408956	protein nanos
LOC408990	408990	neuralized-like protein 2
LOC724799	724799	(E3-independent) E2 ubiquitin-conjugating enzyme UBE2O
LOC413596	413596	receptor-type guanylate cyclase gcy-4
LOC409983	409983	ankyrin repeat domain-containing protein 17
LOC113219400	113219400	uncharacterized LOC113219400
Mir7	732510	microRNA mir-7
LOC408827	408827	carbonic anhydrase 1
LOC408369	408369	putative glutathione-specific gamma-glutamylcyclotransferase 2
LOC551280	551280	uncharacterized LOC551280
LOC100576471	100576471	uncharacterized LOC100576471
LOC100577028	100577028	insulin-like growth factor I
LOC100578557	100578557	solute carrier family 46 member 3
LOC100577138	100577138	dual 3'
LOC410562	410562	serine/threonine-protein kinase meng-po
LOC551165	551165	innexin inx3
LOC412074	412074	probable cation-transporting ATPase 13A3
LOC552326	552326	uncharacterized LOC552326
LOC100578068	100578068	lateral signaling target protein 2 homolog
LOC551770	551770	cytosolic purine 5'-nucleotidase
LOC410514	410514	uncharacterized LOC410514
LOC724274	724274	protein lethal(2)essential for life
LOC408805	408805	progestin and adipoQ receptor family member 3
SIFR	413211	SIFamide receptor
LOC410456	410456	uncharacterized LOC410456
LOC409467	409467	sodium-coupled monocarboxylate transporter 2
LOC724439	724439	uncharacterized LOC724439
LOC408688	408688	Down syndrome cell adhesion molecule-like protein Dscam2
LOC100578112	100578112	adenylate kinase isoenzyme 5
LOC410638	410638	aromatic-L-amino-acid decarboxylase
LOC408817	408817	alanine--glyoxylate aminotransferase 2-like
LOC100576519	100576519	TLD domain-containing protein 1
LOC410059	410059	probable citrate synthase 2
LOC725784	725784	uncharacterized LOC725784
LOC100576700	100576700	class A basic helix-loop-helix protein 15
LOC412924	412924	protein ROP
LOC100576805	100576805	chromatin assembly factor 1 subunit A-B
LOC551079	551079	uncharacterized LOC551079
LOC107966103	107966103	uncharacterized LOC107966103
LOC551587	551587	RNA-binding protein 24
LOC552428	552428	uncharacterized LOC552428
LOC726130	726130	beta-3 adrenergic receptor
LOC552703	552703	KAT8 regulatory NSL complex subunit 2
LOC725515	725515	zinc finger protein 543
LOC410423	410423	uncharacterized LOC410423
LOC408963	408963	pleckstrin homology domain-containing family G member 5
LOC725830	725830	THO complex subunit 6 homolog
LOC408867	408867	alpha
LOC408470	408470	NAD kinase
LOC410189	410189	5'-nucleotidase domain-containing protein 3
LOC410179	410179	uncharacterized LOC410179
LOC113219143	113219143	U1 spliceosomal RNA
LOC411083	411083	sodium/potassium-transporting ATPase subunit alpha
LOC724367	724367	protein lethal(2)essential for life
LOC410990	410990	nucleolar protein 9
LOC725467	725467	cullin-2
LOC552586	552586	cytochrome c oxidase assembly factor 7 homolog
LOC107965194	107965194	uncharacterized LOC107965194
LOC726861	726861	myosuppressin
LOC113218632	113218632	uncharacterized LOC113218632
LOC102654121	102654121	protein YIPF5
LOC725480	725480	innexin inx1
LOC727375	727375	ankyrin repeat and MYND domain-containing protein 2
LOC409956	409956	uncharacterized LOC409956
LOC411269	411269	solute carrier family 35 member E1 homolog
LOC552076	552076	transcription elongation factor SPT4
LOC408458	408458	mediator of RNA polymerase II transcription subunit 24
LOC551954	551954	26S proteasome non-ATPase regulatory subunit 10
LOC408301	408301	type 1 phosphatidylinositol 4
LOC726289	726289	transcription factor AP-1
LOC409688	409688	cleavage stimulation factor subunit 1
LOC552397	552397	Krueppel-like factor 6
LOC409109	409109	mycosubtilin synthase subunit C
LOC724518	724518	serine-rich adhesin for platelets
LOC726547	726547	protein abrupt
LOC102655291	102655291	uncharacterized LOC102655291
LOC102656621	102656621	uncharacterized LOC102656621
LOC726802	726802	protein aveugle
LOC113219323	113219323	uncharacterized LOC113219323
TpnCIIIa	408379	troponin C type IIIa
LOC409905	409905	2-acylglycerol O-acyltransferase 1
LOC100577920	100577920	uncharacterized LOC100577920
LOC410678	410678	mitochondrial ribosomal protein S11
LOC107964653	107964653	coiled-coil domain-containing protein 134
LOC726277	726277	anaphase-promoting complex subunit CDC26
LOC410355	410355	translation initiation factor eIF-2B subunit beta
LOC412777	412777	sodium/potassium/calcium exchanger Nckx30C
LOC409369	409369	brain protein I3
LOC107965250	107965250	7SK snRNA methylphosphate capping enzyme
LOC409285	409285	myosin heavy chain 95F
LOC724488	724488	protein lethal(2)essential for life
LOC724465	724465	enhancer of split mbeta protein
LOC100577030	100577030	QRFP-like peptide receptor
LOC551619	551619	transmembrane protein 8B
Eaat-2	406113	excitatory amino acid transporter 2
LOC410890	410890	protein seele
LOC412150	412150	endoplasmin
LOC552209	552209	neo-calmodulin
LOC551712	551712	lipoyltransferase 1
LOC409277	409277	acidic phospholipase A2 PA4
uzip	595137	unzipped
LOC410755	410755	tyramine receptor-like
LOC551529	551529	fibroblast growth factor 1
LOC727479	727479	zinc transporter 1
LOC107966102	107966102	uncharacterized LOC107966102
LOC726184	726184	uncharacterized LOC726184
LOC551741	551741	uncharacterized LOC551741
LOC408673	408673	maspardin
LOC551865	551865	uncharacterized LOC551865
LOC411209	411209	uncharacterized LOC411209
LOC413620	413620	uncharacterized LOC413620
LOC100578818	100578818	amyloid beta A4 precursor protein-binding family B member 1-interacting protein
LOC107964040	107964040	uncharacterized LOC107964040
LOC551005	551005	hexokinase type 2
LOC551257	551257	microtubule-associated protein Jupiter
LOC413386	413386	uncharacterized LOC413386
LOC411729	411729	sodium- and chloride-dependent GABA transporter ine
LOC412056	412056	organic cation transporter protein
LOC552845	552845	vacuolar protein sorting-associated protein 51 homolog
GlnS	410066	glutamine synthetase
LOC100577002	100577002	multiple inositol polyphosphate phosphatase 1
LOC727308	727308	ephrin-B2
Amih	406072	hyperpolarization-activated ion channel
LOC409822	409822	enhancer of split m7 protein
LOC551720	551720	activator of 90 kDa heat shock protein ATPase homolog 1
LOC551901	551901	eukaryotic translation initiation factor 4E-1A
LOC410379	410379	uncharacterized LOC410379
LOC726276	726276	uncharacterized LOC726276
LOC411316	411316	kinesin 9
LOC409124	409124	twisted gastrulation protein homolog 1-A
LOC552358	552358	low-density lipoprotein receptor-related protein 2
LOC413591	413591	nucleolar complex protein 2 homolog
LOC551406	551406	cell growth-regulating nucleolar protein
LOC113218881	113218881	uncharacterized LOC113218881
LOC411664	411664	uncharacterized LOC411664
LOC727561	727561	importin subunit alpha
LOC410021	410021	protein Skeletor
LOC410821	410821	tetraspanin-9
LOC408480	408480	PTB domain-containing engulfment adapter protein 1
LOC408920	408920	long-chain fatty acid transport protein 4
LOC409410	409410	plasminogen activator inhibitor 1 RNA-binding protein
LOC726860	726860	cytochrome b5
LOC410326	410326	Krueppel-like factor 10
LOC409665	409665	LIM domain and actin-binding protein 1
LOC100577082	100577082	uncharacterized LOC100577082
LOC408455	408455	zinc finger protein rotund
LOC726514	726514	adenylate cyclase type 6
LOC409866	409866	eukaryotic initiation factor 4A-III
LOC725439	725439	uncharacterized LOC725439
LOC408456	408456	facilitated trehalose transporter Tret1-2 homolog
LOC410690	410690	haloacid dehalogenase-like hydrolase domain-containing 5
LOC100576263	100576263	uncharacterized LOC100576263
LOC408421	408421	uncharacterized LOC408421
LOC724927	724927	importin-5
LOC552514	552514	HD domain-containing protein 2
LOC100578380	100578380	tRNA (guanine-N(7)-)-methyltransferase
LOC726692	726692	histone H3.3
LOC113219080	113219080	uncharacterized LOC113219080
Fabp	408689	fatty acid binding protein
LOC409332	409332	ubiquitin carboxyl-terminal hydrolase 7
LOC411685	411685	ATP-binding cassette sub-family D member 1
LOC409228	409228	scavenger receptor class B member 1
LOC100578984	100578984	protein charlatan
LOC725243	725243	kielin/chordin-like protein
LOC408924	408924	peptidoglycan-recognition protein LC
LOC409768	409768	uncharacterized protein DDB_G0272420
LOC726321	726321	uncharacterized LOC726321
LOC410041	410041	uncharacterized LOC410041
LOC408453	408453	cytochrome P450 9e2
LOC552195	552195	uncharacterized LOC552195
LOC409165	409165	calreticulin
LOC409187	409187	MD-2-related lipid-recognition protein
LOC725925	725925	prolyl 3-hydroxylase OGFOD1
LOC551113	551113	delta-1-pyrroline-5-carboxylate dehydrogenase
LOC726800	726800	probable RNA polymerase II nuclear localization protein SLC7A6OS
LOC410673	410673	protein RRNAD1
LOC100578349	100578349	uncharacterized LOC100578349
LOC551123	551123	RNA-binding protein Musashi homolog Rbp6
LOC413575	413575	facilitated trehalose transporter Tret1
LOC409159	409159	G-protein coupled receptor moody
LOC551744	551744	phospholipase ABHD3
LOC725599	725599	protein zer-1 homolog
LOC412896	412896	octopamine receptor beta-2R
LOC552370	552370	neurofibromin
LOC408391	408391	AP-1 complex subunit mu-1
LOC413677	413677	rho guanine nucleotide exchange factor 10
LOC724285	724285	choline transporter-like protein 1
LOC410227	410227	inactive hydroxysteroid dehydrogenase-like protein 1
LOC727408	727408	slit homolog 1 protein
LOC102655243	102655243	uncharacterized LOC102655243
LOC410270	410270	acetylcholinesterase
LOC408715	408715	lachesin
LOC408828	408828	uncharacterized MFS-type transporter C09D4.1
LOC725117	725117	protein sprouty homolog 2
Blop	406128	blue-sensitive opsin
LOC409091	409091	neurotrimin
LOC410322	410322	ral guanine nucleotide dissociation stimulator
LOC100578929	100578929	uncharacterized LOC100578929
LOC725190	725190	protein snail
LOC726839	726839	facilitated trehalose transporter Tret1
LOC411586	411586	GAS2-like protein pickled eggs
LOC552662	552662	non-canonical poly(A) RNA polymerase PAPD5-like
LOC725732	725732	uncharacterized LOC725732
LOC408400	408400	CKLF-like MARVEL transmembrane domain-containing protein 8
LOC726415	726415	LIM/homeobox protein Lhx9
LOC726758	726758	uncharacterized LOC726758
LOC725967	725967	D-3-phosphoglycerate dehydrogenase
LOC725819	725819	prolyl 3-hydroxylase 2
LOC412993	412993	glutamate receptor ionotropic
LOC551248	551248	tetraspanin-31-A
LOC411093	411093	testis-specific serine/threonine-protein kinase 1
LOC724315	724315	forkhead box protein D3
Cdc37	724675	cell division cycle 37 homolog
LOC550955	550955	putative gamma-glutamylcyclotransferase CG2811
LOC552602	552602	transmembrane emp24 domain-containing protein
LOC551419	551419	alkaline ceramidase
LOC551176	551176	actin
LOC411820	411820	dual specificity protein phosphatase Mpk3
LOC409515	409515	long-chain-fatty-acid--CoA ligase 4
TpnCIIa	494503	troponin C type IIa
AChE-2	406104	acetylcholinesterase 2
LOC410533	410533	ceramide-1-phosphate transfer protein
LOC102654569	102654569	uncharacterized LOC102654569
LOC724861	724861	transcription factor Maf
LOC724363	724363	activator of basal transcription 1
LOC551501	551501	fringe glycosyltransferase
LOC412801	412801	mediator of RNA polymerase II transcription subunit 12
LOC100578300	100578300	uncharacterized LOC100578300
LOC552846	552846	dnaJ homolog subfamily C member 17
LOC408981	408981	activating transcription factor 3
LOC408463	408463	uncharacterized LOC408463
LOC726201	726201	protein spaetzle 3
LOC724498	724498	uncharacterized LOC724498
LOC410516	410516	cytosolic Fe-S cluster assembly factor NUBP2 homolog
LOC113218623	113218623	uncharacterized LOC113218623
LOC413384	413384	leucine-rich repeat-containing protein 24
LOC410386	410386	tolloid-like protein 1
LOC102653993	102653993	transcription factor Sox-21-B-like
LOC113218584	113218584	uncharacterized LOC113218584
LOC413071	413071	eye-specific diacylglycerol kinase
LOC725616	725616	allatostatin C
LOC408444	408444	unconventional myosin-XV
LOC113218576	113218576	lysozyme-like
LOC412353	412353	polyubiquitin-A
LOC552492	552492	dual specificity protein phosphatase 3
LOC409816	409816	MORN repeat-containing protein 4 homolog
LOC413314	413314	neuronal cell adhesion molecule
LOC411348	411348	thyroid receptor-interacting protein 11
LOC503505	503505	venom protein 2
LOC102656347	102656347	uncharacterized LOC102656347
LOC100578965	100578965	uncharacterized LOC100578965
LOC552636	552636	dipeptidase 1
LOC551676	551676	methylmalonic aciduria and homocystinuria type D homolog
LOC725263	725263	tumor protein p53-inducible nuclear protein 2
LOC102656448	102656448	glycerol-3-phosphate dehydrogenase [NAD(+)]
LOC100578014	100578014	CCAAT/enhancer-binding protein zeta
LOC409088	409088	uncharacterized LOC409088
LOC412323	412323	stomatin-like protein 2
LOC551461	551461	adenylate cyclase type 2
Cat	443552	catalase
LOC413222	413222	lamin Dm0
LOC113219267	113219267	uncharacterized LOC113219267
LOC411833	411833	la protein homolog
LOC113218591	113218591	uncharacterized LOC113218591
LOC409475	409475	26S proteasome non-ATPase regulatory subunit 2
LOC724835	724835	uncharacterized LOC724835
LOC409406	409406	probable nuclear transport factor 2
LOC413053	413053	serine-threonine kinase receptor-associated protein
LOC100576438	100576438	uncharacterized LOC100576438
LOC408395	408395	venom carboxylesterase-6-like
LOC551493	551493	pre-mRNA-processing factor 6
LOC725211	725211	uncharacterized LOC725211
LOC413789	413789	elongation of very long chain fatty acids protein AAEL008004
LOC724188	724188	protein transport protein Sec61 subunit beta
LOC410398	410398	insulin-like growth factor 2 mRNA-binding protein 1
LOC724154	724154	protein nessun dorma
Mir277	732501	microRNA mir-277
LOC408645	408645	glutamate receptor
LOC552313	552313	sterol O-acyltransferase 1
LOC409401	409401	cyclic AMP-responsive element-binding protein 1
LOC410479	410479	zwei Ig domain protein zig-8
LOC100578423	100578423	uncharacterized LOC100578423
LOC552027	552027	heterogeneous nuclear ribonucleoprotein A1
LOC725404	725404	actin
LOC551817	551817	putative peptidyl-prolyl cis-trans isomerase dodo
LOC408960	408960	protein slit
LOC410368	410368	cadherin-23
LOC100577335	100577335	protein rolling stone
LOC552183	552183	phosphatidylinositol transfer protein alpha isoform
LOC724546	724546	sodium-coupled monocarboxylate transporter 1
GstS1	552304	glutathione S-transferase S1
LOC107965233	107965233	tetratricopeptide repeat protein 39C-like
LOC412458	412458	farnesol dehydrogenase
Cyp6as5	409677	cytochrome P450 6AS5
Hsc70-3	409587	heat shock 70 kDa protein cognate 3
LOC408297	408297	uncharacterized LOC408297
LOC552259	552259	staphylococcal nuclease domain-containing protein 1
LOC725008	725008	protein trapped in endoderm-1
LOC408836	408836	unc-112-related protein
LOC724543	724543	cytochrome c
LOC409246	409246	MAP kinase-activated protein kinase 2
LOC725571	725571	protein transport protein Sec61 subunit alpha
LOC413011	413011	serine--tRNA ligase
LOC552145	552145	repressor of RNA polymerase III transcription MAF1 homolog
LOC413012	413012	EH domain-containing protein 3
LOC727647	727647	uncharacterized LOC727647
LOC411344	411344	fasciclin-1
LOC410343	410343	nuclear pore complex protein Nup93
LOC725238	725238	histone H1
LOC411503	411503	histone deacetylase Rpd3
LOC550998	550998	carbohydrate sulfotransferase 11
LOC102653945	102653945	uncharacterized LOC102653945
LOC410317	410317	small conductance calcium-activated potassium channel protein
LOC726240	726240	globin-1
LOC408465	408465	vesicle-associated membrane protein 2
PRF	406154	profilin
LOC107964025	107964025	uncharacterized LOC107964025
LOC551385	551385	frequenin-1
LOC100576603	100576603	uncharacterized LOC100576603
LOC726966	726966	angiotensin-converting enzyme
LOC100577670	100577670	uncharacterized LOC100577670
LOC409027	409027	leucine-rich repeat and calponin homology domain-containing protein 1
LOC552020	552020	neuromodulin
LOC550827	550827	tubulin alpha-1 chain
LOC100577909	100577909	high mobility group protein I
LOC551098	551098	uncharacterized LOC551098
LOC408876	408876	MOB kinase activator-like 2
LOC410336	410336	dipeptidyl aminopeptidase-like protein 6
LOC409481	409481	ADP-ribosylation factor 1
LOC725718	725718	cofilin/actin-depolymerizing factor homolog
LOC113218523	113218523	uncharacterized LOC113218523
LOC408863	408863	J domain-containing protein
LOC725311	725311	longitudinals lacking protein-like
LOC100577574	100577574	leucine-rich repeat-containing protein 4C
LOC726199	726199	tumor protein D54
LOC552747	552747	glucosidase 2 subunit beta
LOC724554	724554	protein THEM6
LOC408372	408372	poly(rC)-binding protein 3
LOC724727	724727	homeobox protein PKNOX2
LOC410739	410739	teneurin-m
Arp1	406122	actin related protein 1
LOC413994	413994	calcium-activated potassium channel slowpoke
LOC408935	408935	high-affinity choline transporter 1
LOC102655905	102655905	uncharacterized LOC102655905
LOC107964042	107964042	uncharacterized LOC107964042
LOC552596	552596	peroxisome assembly protein 12
LOC412233	412233	pseudouridine-metabolizing bifunctional protein C1861.05
LOC412620	412620	solute carrier family 17 member 9
LOC100577833	100577833	histone H1.2
LOC100576227	100576227	probable serine/threonine-protein kinase DDB_G0282963
LOC726506	726506	kinesin 14
LOC411554	411554	RCC1-like G exchanging factor-like protein
LOC411450	411450	probable ATP-dependent RNA helicase DDX43
LOC551431	551431	protein SHQ1 homolog
LOC552667	552667	protein charybde
LOC100576592	100576592	uncharacterized LOC100576592
LOC725363	725363	isopentenyl-diphosphate Delta-isomerase 1
LOC726095	726095	galactoside 2-alpha-L-fucosyltransferase 2
Cry2	410197	cryptochrome 2
LOC551337	551337	flotillin-1
LOC410216	410216	reticulocalbin-2
LOC724734	724734	hemicentin-1
LOC412362	412362	glucose 1
LOC551686	551686	apoptosis inhibitor 5
LOC724216	724216	juvenile hormone acid O-methyltransferase
CTL5	411770	C-type lectin 5
LOC411822	411822	aldehyde dehydrogenase family 3 member B1
LOC412935	412935	coiled-coil domain-containing protein 47
LOC724876	724876	SET and MYND domain-containing protein 4
LOC410142	410142	RILP-like protein homolog
LOC725750	725750	uncharacterized LOC725750
LOC411265	411265	CXXC-type zinc finger protein 1
LOC100576826	100576826	LHFPL tetraspan subfamily member 5 protein
LOC727480	727480	CDK5 regulatory subunit-associated protein 3
LOC724288	724288	gem-associated protein 5
LOC408788	408788	UDP-glucuronosyltransferase 1-3
LOC412782	412782	nucleoside diphosphate kinase 7
LOC102655710	102655710	basic proline-rich protein
LOC552653	552653	equilibrative nucleoside transporter 3
LOC107966053	107966053	uncharacterized LOC107966053
LOC411811	411811	xenotropic and polytropic retrovirus receptor 1-like
LOC726543	726543	proline-rich nuclear receptor coactivator 2
LOC102656552	102656552	hypertrehalosaemic prohormone
LOC552303	552303	RNA-binding protein cabeza
LOC727501	727501	gonadal protein gdl
LOC726597	726597	zinc finger protein 729
LOC412455	412455	protein shuttle craft
LOC100577228	100577228	uncharacterized protein MAL13P1.304
LOC411502	411502	SPARC-related modular calcium-binding protein 1
LOC724489	724489	ubiquitin-like protein 5
LOC100576944	100576944	odorant receptor 82a-like
LOC552515	552515	ATP-dependent RNA helicase WM6
LOC725495	725495	homeobox protein GBX-2
rtGEF	411626	rho-type guanine exchange factor
LOC409739	409739	motile sperm domain-containing protein 2
LOC551447	551447	mannose-6-phosphate isomerase
LOC551556	551556	probable serine/threonine-protein kinase DDB_G0283337
LOC107964994	107964994	uncharacterized LOC107964994
LOC100578547	100578547	uncharacterized LOC100578547
LOC413147	413147	probable ATP-dependent RNA helicase DHX35
LOC410618	410618	transmembrane protein 161B
LOC725890	725890	kinesin F
LOC412863	412863	histone demethylase UTY
LOC724157	724157	uncharacterized LOC724157
LOC100576781	100576781	15-hydroxyprostaglandin dehydrogenase [NAD(+)]
LOC552778	552778	mini-chromosome maintenance complex-binding protein
LOC551610	551610	deoxyribodipyrimidine photo-lyase
LOC726651	726651	Fanconi anemia group I protein
LOC551880	551880	uncharacterized LOC551880
LOC551525	551525	putative vacuolar protein sorting-associated protein TDA6
LOC412035	412035	condensin complex subunit 1
LOC100578255	100578255	ras GTPase-activating-like protein IQGAP1
LOC726227	726227	DNA primase small subunit
LOC412174	412174	dynein intermediate chain 2
LOC411372	411372	glutathione synthetase
LOC411510	411510	DNA-directed RNA polymerases I and III subunit RPAC1
LOC551981	551981	DTW domain-containing protein 1
LOC409199	409199	glycerol kinase
LOC726515	726515	cilia- and flagella-associated protein 300
LOC100577836	100577836	uncharacterized LOC100577836
LOC412194	412194	presenilins-associated rhomboid-like protein
LOC100576660	100576660	FAD synthase
LOC726595	726595	exocyst complex component 2
LOC409752	409752	uncharacterized LOC409752
LOC551820	551820	meiotic nuclear division protein 1 homolog
LOC412267	412267	dynactin subunit 2
LOC551658	551658	anillin
LOC409887	409887	transcription factor Dp-1
LOC100576885	100576885	GRIP and coiled-coil domain-containing protein PFC0235w
LOC410664	410664	protein arginine N-methyltransferase 5
LOC552114	552114	signal recognition particle 54 kDa protein
LOC725088	725088	eIF-2-alpha kinase GCN2
LOC725679	725679	sex-lethal homolog
LOC413400	413400	double-strand break repair protein MRE11
LOC107963968	107963968	inositol polyphosphate 1-phosphatase
LOC100577844	100577844	uncharacterized LOC100577844
LOC100577678	100577678	putative uncharacterized protein DDB_G0286901
LOC724687	724687	disks large-associated protein 5
LOC409444	409444	AMP deaminase 2
LOC102655950	102655950	peroxisome biogenesis factor 2
LOC102653951	102653951	ras-related and estrogen-regulated growth inhibitor-like
LOC726373	726373	SET and MYND domain-containing protein 4
LOC412832	412832	structural maintenance of chromosomes protein 2
LOC724234	724234	dolichol kinase
LOC408742	408742	fatty-acid amide hydrolase 2-B
LOC409191	409191	SUMO-activating enzyme subunit 2
LOC410157	410157	ras-related protein Rab-23
LOC102654365	102654365	glutamyl-tRNA(Gln) amidotransferase subunit B
LOC725941	725941	zinc finger protein 800
LOC551666	551666	double-stranded RNA-binding protein Staufen homolog 2
LOC411721	411721	uncharacterized LOC411721
LOC107965692	107965692	poly(ADP-ribose) glycohydrolase
LOC107964461	107964461	uncharacterized LOC107964461
LOC724472	724472	TELO2-interacting protein 1 homolog
LOC411759	411759	biotin--protein ligase
LOC551153	551153	exodeoxyribonuclease
Adk1	412632	adenylate kinase 1
LOC113218965	113218965	45 kDa calcium-binding protein
LOC725595	725595	spermatogenesis-defective protein 39 homolog
LOC409247	409247	transcription factor IIIB 90 kDa subunit
LOC102653621	102653621	uncharacterized LOC102653621
INTS8	412509	integrator complex subunit 8
LOC408580	408580	eukaryotic translation initiation factor 2D
LOC102655751	102655751	uncharacterized LOC102655751
LOC551622	551622	protein misato
LOC412748	412748	ATP-binding cassette sub-family G member 1
LOC409553	409553	pancreatic triacylglycerol lipase
LOC726216	726216	exostosin-2
LOC724913	724913	YY1-associated factor 2
LOC409122	409122	mitochondrial carrier protein Rim2
LOC100578040	100578040	rotatin
LOC726664	726664	alpha-tubulin N-acetyltransferase
LOC725598	725598	cilia- and flagella-associated protein 157
LOC409179	409179	4-hydroxybutyrate coenzyme A transferase
LOC410272	410272	cationic amino acid transporter 2
LOC726187	726187	AP-1 complex subunit beta-1
LOC107966105	107966105	uncharacterized LOC107966105
LOC102654335	102654335	uncharacterized LOC102654335
LOC552733	552733	aurora kinase B
LOC726450	726450	nuclear hormone receptor FTZ-F1
LOC724513	724513	zinc finger protein 816
LOC727298	727298	intraflagellar transport protein 122 homolog
LOC413958	413958	apoptosis-inducing factor 3
LOC100576914	100576914	odorant receptor 82a-like
LOC107964798	107964798	uncharacterized LOC107964798
LOC102653784	102653784	uncharacterized LOC102653784
LOC551860	551860	uncharacterized LOC551860
LOC100577501	100577501	nuclear pore membrane glycoprotein 210
LOC551109	551109	kinesin 5A
LOC724733	724733	methionine--tRNA ligase
Dnmt1a	100328599	DNA methyltransferase 1a
LOC552140	552140	cleavage and polyadenylation specificity factor subunit 5
LOC409251	409251	BRCA1-associated protein
LOC102654653	102654653	dihydropyrimidinase
LOC411495	411495	sperm-associated antigen 6
LOC724591	724591	Hermansky-Pudlak syndrome 3 protein
LOC100576734	100576734	odorant receptor 13a
LOC100577221	100577221	uncharacterized LOC100577221
LOC100577493	100577493	transmembrane and TPR repeat-containing protein 4
LOC551717	551717	putative uncharacterized protein DDB_G0287265
LOC551396	551396	integrator complex subunit 4
LOC412564	412564	protein unc-45 homolog B
LOC726320	726320	serine protease inhibitor 27A
LOC724695	724695	DNA excision repair protein ERCC-6
LOC726695	726695	uncharacterized LOC726695
LOC551609	551609	uncharacterized LOC551609
LOC726742	726742	chromosome transmission fidelity protein 18 homolog
LOC411069	411069	bifunctional arginine demethylase and lysyl-hydroxylase PSR
LOC726065	726065	uncharacterized LOC726065
LOC100576432	100576432	uncharacterized LOC100576432
LOC411361	411361	protein tramtrack
LOC100576736	100576736	uncharacterized LOC100576736
c-mos	494522	mos protein
LOC726591	726591	coiled-coil domain containing 13-like
LOC725829	725829	uncharacterized LOC725829
LOC411100	411100	FGGY carbohydrate kinase domain-containing protein
LOC409494	409494	methylglutaconyl-CoA hydratase
LOC551135	551135	vacuolar protein sorting-associated protein 33B
LOC551576	551576	exocyst complex component 7
LOC725424	725424	nurim homolog
LOC100576760	100576760	uncharacterized LOC100576760
LOC552194	552194	transmembrane protein 181
LOC726791	726791	intraflagellar transport protein 140 homolog
LOC107964764	107964764	intraflagellar transport protein 22 homolog
LOC551270	551270	integrator complex subunit 9
LOC409590	409590	cyclin-dependent kinase 1
LOC100578151	100578151	potassium/sodium hyperpolarization-activated cyclic nucleotide-gated channel 1-like
LOC100576515	100576515	protein KRTCAP2 homolog
LOC410566	410566	putative inorganic phosphate cotransporter
LOC102656464	102656464	uncharacterized LOC102656464
LOC550977	550977	protein abrupt
LOC100578864	100578864	uncharacterized LOC100578864
LOC107965224	107965224	uncharacterized LOC107965224
LOC411692	411692	elongation of very long chain fatty acids protein 4
LOC414002	414002	uncharacterized LOC414002
LOC102656055	102656055	uncharacterized LOC102656055
LOC411073	411073	cilia- and flagella-associated protein 57
LOC107964502	107964502	uncharacterized LOC107964502
LOC725948	725948	H/ACA ribonucleoprotein complex non-core subunit NAF1
LOC725469	725469	kinesin 7A
LOC725400	725400	4-hydroxyphenylpyruvate dioxygenase
LOC551118	551118	UPF0472 protein C16orf72 homolog
LOC725128	725128	uncharacterized LOC725128
LOC413702	413702	hormone-sensitive lipase
LOC102655896	102655896	nucleoplasmin-like protein
LOC411252	411252	GTP-binding protein 2
LOC412451	412451	ankyrin repeat domain-containing protein 13C
LOC724487	724487	28 kDa heat- and acid-stable phosphoprotein
LOC113219291	113219291	uncharacterized LOC113219291
LOC412728	412728	rab5 GDP/GTP exchange factor
LOC102653977	102653977	uncharacterized LOC102653977
LOC726474	726474	snRNA-activating protein complex subunit 1
LOC725725	725725	peritrophin-1
LOC411763	411763	DNA polymerase subunit gamma-1
LOC410940	410940	DNA topoisomerase 2-binding protein 1
LOC410390	410390	protein suppressor of forked
LOC102655470	102655470	transmembrane inner ear expressed protein
LOC102654530	102654530	odorant receptor 67a-like
LOC727393	727393	putative SERF-like protein
LOC408336	408336	exonuclease mut-7 homolog
LOC725136	725136	aspartate--tRNA ligase
LOC413740	413740	iodotyrosine deiodinase 1
LOC551466	551466	CAAX prenyl protease 1 homolog
LOC100579061	100579061	MATH and LRR domain-containing protein PFE0570w
LOC552738	552738	2-hydroxyacyl-CoA lyase 1-like
LOC724443	724443	lysophospholipid acyltransferase 5
LOC727260	727260	uncharacterized LOC727260
LOC413508	413508	RNA-binding protein Rsf1
Uvop	406127	ultraviolet-sensitive opsin
LOC100577689	100577689	uncharacterized LOC100577689
LOC412230	412230	dynein heavy chain 3
LOC725556	725556	intraflagellar transport protein 81 homolog
LOC100576366	100576366	tRNA-splicing endonuclease subunit Sen2
LOC726806	726806	ataxin-10
LOC413643	413643	N-acetylglucosaminyl-phosphatidylinositol biosynthetic protein
LOC100578546	100578546	uncharacterized LOC100578546
LOC552618	552618	uncharacterized LOC552618
LOC727192	727192	structural maintenance of chromosomes protein 6
LOC413439	413439	single-strand selective monofunctional uracil DNA glycosylase
LOC551513	551513	citron Rho-interacting kinase
LOC724206	724206	TBC1 domain family member 31
LOC408317	408317	uncharacterized LOC408317
LOC107965508	107965508	tRNA (guanine-N(7)-)-methyltransferase non-catalytic subunit WDR4
LOC412094	412094	protein catecholamines up
LOC102656587	102656587	ras-related protein Ral-a
LOC410459	410459	cyclin-H
LOC551841	551841	probable dolichyl pyrophosphate Glc1Man9GlcNAc2 alpha-1
LOC409167	409167	translation elongation factor 2
LOC550962	550962	exonuclease 1
LOC409579	409579	Fanconi anemia group M protein
LOC102656287	102656287	transmembrane protein 216
LOC102656040	102656040	uncharacterized LOC102656040
LOC410489	410489	myosin-IIIb
LOC725323	725323	ATP-dependent DNA helicase DDX11
LOC724999	724999	sodium/bile acid cotransporter 7
LOC724907	724907	1-acyl-sn-glycerol-3-phosphate acyltransferase alpha
LOC409392	409392	ATPase WRNIP1
SPG11	726567	spatacsin
LOC100576125	100576125	nucleoporin NDC1
LOC724842	724842	elongator complex protein 5
LOC100577784	100577784	fanconi-associated nuclease 1
LOC409912	409912	regulator of G-protein signaling 7
LOC100578346	100578346	uncharacterized LOC100578346
LOC552245	552245	N-acetyltransferase ESCO1
LOC406147	406147	short-chain dehydrogenase/reductase
LOC100577382	100577382	targeting protein for Xklp2 homolog
LOC100576938	100576938	centromere protein L
LOC724557	724557	plant intracellular Ras-group-related LRR protein 7
LOC726647	726647	uncharacterized LOC726647
LOC552308	552308	zinc finger CCHC-type and RNA-binding motif-containing protein 1
LOC408883	408883	deoxycytidylate deaminase
LOC724399	724399	lethal(2)neighbour of Tid protein
LOC113219102	113219102	sex determination protein fruitless-like
LOC113218800	113218800	dynein heavy chain 7
LOC552273	552273	phosphoribosyl pyrophosphate synthase-associated protein 2
LOC100576101	100576101	coiled-coil domain-containing protein 61
IF-2mt	406098	translation initiation factor 2
LOC413051	413051	uncharacterized protein F13E9.13
LOC409650	409650	solute carrier organic anion transporter family member 2A1
LOC725368	725368	probable serine/threonine-protein kinase DDB_G0283337
LOC552708	552708	major facilitator superfamily domain-containing protein 10
LOC100578805	100578805	putative malate dehydrogenase 1B
LOC726745	726745	histone RNA hairpin-binding protein
LOC100576436	100576436	putative ATP-dependent RNA helicase TDRD12
LOC100578370	100578370	protein inturned
LOC411658	411658	transcriptional adapter 3-B
LOC409703	409703	uncharacterized LOC409703
LOC412378	412378	3'-5' ssDNA/RNA exonuclease TatD
LOC102656577	102656577	CAP-Gly domain-containing linker protein 1
LOC724571	724571	atrial natriuretic peptide receptor 1
LOC409403	409403	ubiquitin carboxyl-terminal hydrolase 30 homolog
LOC107965179	107965179	uncharacterized LOC107965179
LOC551202	551202	intraflagellar transport protein 52 homolog
LOC100577127	100577127	proline-
LOC410038	410038	collagen alpha-1(I) chain
LOC726303	726303	N-acetyltransferase family 8 member 3
LOC552482	552482	protoporphyrinogen oxidase
LOC100578011	100578011	kinetochore protein ndc80
LOC413064	413064	DNA replication licensing factor Mcm6
LOC725645	725645	uncharacterized LOC725645
LOC724550	724550	iduronate 2-sulfatase
LOC107964133	107964133	uncharacterized LOC107964133
LOC100578330	100578330	uncharacterized LOC100578330
LOC100578937	100578937	uncharacterized LOC100578937
LOC725379	725379	uncharacterized protein C3orf18 homolog
LOC551908	551908	cilia- and flagella-associated protein 47
LOC412084	412084	leucine-rich repeat-containing protein 40
LOC551467	551467	syntaxin-18
LOC551730	551730	tetratricopeptide repeat protein 4
